# Acetylation of cytidine residues boosts HIV-1 gene expression by increasing viral RNA stability

**DOI:** 10.1101/2020.01.31.925578

**Authors:** Kevin Tsai, Ananda Ayyappan Jaguva Vasudevan, Cecilia Martinez Campos, Ann Emery, Ronald Swanstrom, Bryan R. Cullen

## Abstract

Covalent modifications added to individual nucleotides on mRNAs, called epitranscriptomic modifications, have recently emerged as key regulators of both cellular and viral mRNA function^1,2^ and RNA methylation has now been shown to enhance the replication of human immunodeficiency virus 1 (HIV-1) and several other viruses^3–11^. Recently, acetylation of the N^4^ position of cytidine (ac4C) was reported to boost cellular mRNA function by increasing mRNA translation and stability^12^. We therefore hypothesized that ac4C and N-acetyltransferase 10 (NAT10), the cellular enzyme that adds ac4C to RNAs, might also have been subverted by HIV-1 to increase viral gene expression. We now confirm that HIV-1 transcripts are indeed modified by addition of ac4C at multiple discreet sites and demonstrate that silent mutagenesis of a subset of these ac4C addition sites inhibits HIV-1 gene expression in *cis*. Moreover, reduced expression of NAT10, and the concomitant decrease in the level of ac4C on viral RNAs, inhibits HIV-1 replication by reducing HIV-1 RNA stability. Interestingly Remodelin, a previously reported inhibitor of NAT10 function^13,14^, also inhibits HIV-1 replication without affecting cell viability, thus raising the possibility that the addition of ac4C to viral mRNAs might emerge as a novel cellular target for antiviral drug development.
