## Supplemental Primer Table for "Acetylation of cytidine residues boosts HIV-1 gene expression by increasing viral RNA stability"

### Sheet: Sheet1
qPCR primers
gatctctcgacgcaggactc	KT1117-HIV-D1A1	For detecting spliced HIV-1 cDNA
tggtcctttccaaactggat	KT1118-HIV-D1A1
cttccctgattggcagaact	KT1039-U3f	For detecting unspliced HIV-1 cDNA or gDNA
agcaccatccaaaggtcagt	KT1040-U3r
TGGGTGTGAACCATGAGAAG	KT617-GAPDHrtf	Internal control for RT-qPCR
GATGGCATGGACTGTGGTC	KT618-GAPDHrtr
attggcaatgagcggttc	KT174-bActin RT	Internal control for RT-qPCR
cgtggatgccacaggact	KT175-bActin RT
GCC ATG GTT GTG CCA TTA CA	KT0099-ActinP-Fw	Internal control for DNA qPCR
GGC CAG GTT CTC TTT TTA TTT CTG	KT0100-ActinP-Rv
CRISPR guides for cloning into LentiCRISPRv2
CACCGTGAGTTCATGGTCCGTAGG	KT1097-crNAT10ex5	Arango et al., 2018
AAACCCTACGGACCATGAACTCAC	KT1098-crNAT10ex5
CACCGGCTAGTGGTCATCCTCCTA	KT1099-crNAT10a6	GeCKOv2, guide number HGLibA_31166
AAACTAGGAGGATGACCACTAGCC	KT1100-crNAT10a6
Cloning primers
aaaGCGGCCGCt CATCGGAAAAAGGTGGATAACC	KT1101-NotI-NAT10	Cloning NAT10 into pK-FLAG
aaGAATTC CTATTTCTTCCGCTTCAGTTTCATATC	KT1102-NAT10-EcoRI
aaGGATCCgccacc atggattataaggatgatgatgataaagg	KT1135-BamHI-FLAG	Cloning FLAG-NAT10 into pLEX
aaACCGGT CTATTTCTTCCGCTTCAGTTTCATATC	KT1136-NAT10-AgeI
ACGGGGAgcg TCTGCAGCCCTGGG	KT1137-NAT10-K290A	Mutation of K209A
CTGCAGAcgc TCCCCGTCCTCGAG	KT1138-NAT10-K290A
CAAGGGATGGGCTATGAGAGCCGTGCTCTGCAG	KT1181-NAT-G641Ef	Mutation of G641E
CTGCAGAGCACGGCTCTCATAGCCCATCCCTTG	KT1182-NAT-G641Er
aaaTCTAGA catgtagtatagttttgtcaaacag	KT1145-crNATex5seqXba	PCR of CRISPR editing region
aaaGTCGAC aaacttgcctctgaacac	KT1146-crNATex5seqSal
aaaTCTAGA TGGCTTTGTGCTCTGAAGTC	KT1153-crNATex5X2	PCR of CRISPR editing region, Arango et al., 2018
aaaGTCGAC GCTCTTAGCCCAGAGGCTGT	KT1154-crNATex5S2
ggtgtcgacatagcagaatagg	KT1206-Salac4CBlk1	Amplification of ac4C mutant gBlocks for mutant virus production
cttaatttgctagctatctgttttaaagtgg	KT1207-ac4CBlk1Nhe
ggaatgccactttaaaacagatagc	KT1208-Nheac4CBlk2	Amplification of ac4C mutant gBlocks for mutant virus production
taaggatccgttcactaatcgaatg	KT1209-ac4CBlk2Bam
